# Symbiont community diversity is more constrained in holobionts that tolerate diverse stressors

**DOI:** 10.1101/572479

**Authors:** Lauren I. Howe-Kerr, Benedicte Bachelot, Rachel M. Wright, Carly D. Kenkel, Line K. Bay, Adrienne M.S. Correa

**Author notes:** **Corresponding author:** Lauren I. Howe-Kerr, 6100 Main Street, MS-140, Houston, TX 77005, ORCID: 0000-0002-8086-5869.

## Abstract

Coral reefs are experiencing global declines as climate change and other stressors cause environmental conditions to exceed the physiological tolerances of host organisms and their microbial symbionts (collectively termed the holobiont). To assess the role of symbiont community composition in holobiont stress tolerance, diversity metrics and abundances of obligate dinoflagellate endosymbionts (Family: Symbiodiniaceae) were quantified from eight *Acropora millepora* coral colonies (hereafter called genets) that thrived under or responded poorly to various stressors. Four ‘best performer’ coral genets were selected for analysis because they survived 10 days of high temperature, high *p*CO_2_, bacterial addition, or combined stressors, whereas four ‘worst performer’ coral genets were analyzed because they experienced significant mortality under these stressors. At the end of the experimental period, seven of eight coral genets mainly hosted *Cladocopium* symbionts, but also contained *Brevolium, Durusdinium*, and/or *Gerakladinium* symbionts at lower abundances (<0.1% of the total community). After 10 days of stress, symbiont communities varied significantly among host genets, but not stress treatments, based on alpha and beta diversity metrics. A generalized joint attribute model (GJAM) also predicted that symbiont communities were primarily sensitive to host genet at regional scales. Indicator species analysis and the regional GJAM model identified significant associations among particular symbionts and host genet performance. Specifically, *Cladocopium* 3k contributed to the success of best performer host genets under various stressful conditions, whereas *Durusdinium glynnii* and *Durusdinium trenchii* were significantly associated with one worst performer genet. *Cladocopium* 3k dominance should be more broadly investigated as a potential predictor of stress resistance in *Acropora millepora* populations across their geographic range. Symbiodiniaceae communities exhibited higher richness and variance (beta diversity) in the worst performing genets. These findings highlight that symbiont community diversity metrics may be important indicators of resilience in hosts central to diverse disciplines, from agriculture to medicine.
