## Supplemental Table 3 for "Symbiont community diversity is more constrained in holobionts that tolerate diverse stressors"

### Sheet: GC Supp Table 3- totalabundance
Sample Information		Total Reads from each Symbiodiniaceae Species							Sum
Genet designation	Treatment	Breviolum minutum	Cladocopium 1232	Cladocopium 3k	Durusdinium glynnii	Durusdinium trenchii	Durusdinium 2	Gerakladium 3.1	# Reads per coral fragment
Best-4	Bacteria	0	19147	69327	0	0	0	0	88474
Best-4	Bacteria	0	23621	85161	0	6	0	0	108788
Best-4	Bacteria	0	34899	120064	5	0	0	0	154968
Best-4	Combined	0	26646	89782	0	0	0	0	116428
Best-4	Combined	0	26050	93424	0	0	0	0	119474
Best-4	Combined	0	43243	145139	4	0	0	0	188386
Best-4	Control	0	32020	100084	0	0	0	0	132104
Best-4	Control	0	0	996	0	0	0	0	996
Best-4	Control	0	12514	47516	0	0	0	0	60030
Best-4	Heat	0	464	1273	0	0	0	0	1737
Best-4	Heat	0	12307	45944	0	0	0	0	58251
Best-4	Heat	0	32978	118383	0	0	0	0	151361
Best-4	pCO2	4	56456	197253	4	0	0	0	253717
Best-4	pCO2	0	4187	16924	0	0	0	0	21111
Best-4	pCO2	0	29912	103754	0	0	0	0	133666
Best-12	Bacteria	0	24600	49909	0	0	0	0	74509
Best-12	Bacteria	61	21134	59840	9	0	0	0	81044
Best-12	Bacteria	0	32946	90797	24	0	0	0	123767
Best-12	Combined	0	35232	101174	3	0	0	0	136409
Best-12	Combined	0	29550	52070	15	0	0	0	81635
Best-12	Combined	0	12929	30497	205	0	0	0	43631
Best-12	Control	0	30272	96306	3	0	0	0	126581
Best-12	Control	0	8636	28395	0	0	0	0	37031
Best-12	Control	0	30935	91195	0	0	0	0	122130
Best-12	Heat	0	48392	55019	3	0	0	0	103414
Best-12	Heat	0	11722	41153	4	0	0	0	52879
Best-12	pCO2	0	13016	45300	0	0	0	0	58316
Best-12	pCO2	0	30083	53967	33	0	0	0	84083
Best-12	pCO2	0	23353	49727	0	0	0	0	73080
Best-20	Bacteria	0	17513	47127	5	0	0	0	64645
Best-20	Bacteria	0	19466	51650	0	0	0	0	71116
Best-20	Bacteria	0	24272	64220	0	8	0	0	88500
Best-20	Combined	0	17245	41776	8	0	0	0	59029
Best-20	Combined	0	44873	110703	16	0	0	0	155592
Best-20	Combined	0	29057	80554	0	0	0	0	109611
Best-20	Control	0	28159	75729	7	0	0	0	103895
Best-20	Control	0	18014	48449	0	0	0	0	66463
Best-20	Control	0	66996	170366	0	0	0	0	237362
Best-20	Heat	0	93301	239224	0	0	0	0	332525
Best-20	Heat	0	14961	39371	4	0	0	0	54336
Best-20	Heat	0	157116	432814	14	0	0	0	589944
Best-20	pCO2	0	24700	62318	0	0	0	0	87018
Best-20	pCO2	0	29565	74836	0	0	3	0	104404
Best-20	pCO2	0	47386	121881	0	0	0	0	169267
Best-38	Bacteria	0	28583	74335	7	0	0	0	102925
Best-38	Bacteria	0	15997	41152	3	0	0	0	57152
Best-38	Combined	0	34301	89014	21	0	0	0	123336
Best-38	Combined	0	106846	271194	109	0	0	0	378149
Best-38	Combined	0	20862	55115	0	0	0	0	75977
Best-38	Control	0	44987	117680	95	0	0	0	162762
Best-38	Control	0	15558	38371	9	0	0	0	53938
Best-38	Control	0	31338	76865	0	0	0	0	108203
Best-38	Heat	0	25297	62616	7	0	0	0	87920
Best-38	Heat	0	32433	83226	7	0	0	0	115666
Best-38	pCO2	0	21880	58005	3	0	0	0	79888
Best-38	pCO2	0	15912	39176	0	0	0	5	55093
Best-38	pCO2	0	30913	76350	5	0	0	0	107268
Worst-2	Bacteria	0	35523	77168	0	0	0	0	112691
Worst-2	Bacteria	0	3591	7298	15	0	0	0	10904
Worst-2	Control	0	18004	38387	0	0	0	0	56391
Worst-2	Control	0	63744	141534	0	0	0	0	205278
Worst-2	Control	0	32129	68176	0	0	0	0	100305
Worst-2	pCO2	0	48695	105284	0	0	0	0	153979
Worst-27	Bacteria	0	31347	0	7632	1552	0	0	40531
Worst-27	Bacteria	0	38914	0	5977	1343	0	0	46234
Worst-27	Bacteria	0	102524	0	44356	8531	0	0	155411
Worst-27	Combined	0	32466	0	71423	12930	0	0	116819
Worst-27	Combined	0	23333	0	9952	2036	0	0	35321
Worst-27	Control	0	23273	0	18000	3340	0	0	44613
Worst-27	Control	0	61677	0	43838	8064	0	0	113579
Worst-27	Control	0	11342	761	19378	3678	0	0	35159
Worst-27	Heat	0	32332	0	14877	3022	0	0	50231
Worst-27	pCO2	0	32015	0	3330	736	0	0	36081
Worst-31	Bacteria	0	57524	0	0	0	0	0	57524
Worst-31	Bacteria	0	37605	0	0	11	0	0	37616
Worst-31	Combined	0	61985	0	11	0	0	0	61996
Worst-31	Combined	0	22510	0	0	0	0	0	22510
Worst-31	Control	2	88562	5959	579	121	0	122	95345
Worst-31	Control	0	75261	2	52	0	0	0	75315
Worst-31	Control	0	49474	17796	0	0	0	0	67270
Worst-31	Heat	0	42994	0	0	0	0	0	42994
Worst-31	Heat	0	84987	0	383	0	96	0	85466
Worst-31	pCO2	0	126487	0	79	0	0	3543	130109
Worst-31	pCO2	0	28944	0	5	0	0	37	28986
Worst-31	pCO2	0	61002	0	60	0	0	0	61062
Worst-34	Bacteria	0	287555	0	8	0	0	0	287563
Worst-34	Combined	0	65887	0	12	0	0	0	65899
Worst-34	Combined	0	74378	0	9	0	0	0	74387
Worst-34	Control	0	87650	0	181	0	0	0	87831
Worst-34	Control	0	95319	0	0	0	0	0	95319
Worst-34	Control	0	102043	0	0	0	0	0	102043
Worst-34	Heat	0	77976	0	5	0	0	0	77981
Worst-34	Heat	0	42163	0	0	0	0	0	42163
Worst-34	Heat	4	54592	1056	47	0	0	0	55699
Worst-34	pCO2	0	369058	12076	11	0	0	0	381145
Worst-34	pCO2	0	47769	0	12	0	0	0	47781
									9987515

### Sheet: GC Supp Table 3- totabund >10K
Sample Information		Total Reads from each Symbiodiniaceae Species							Sum
Genet designation	Treatment	Breviolum minutum	Cladocopium 1232	Cladocopium 3k	Durusdinium glynnii	Durusdinium trenchii	Durusdinium 2	Gerakladium 3.1	# Reads per coral fragment
Best-4	Bacteria	0	19147	69327	0	0	0	0	88474
Best-4	Bacteria	0	23621	85161	0	6	0	0	108788
Best-4	Bacteria	0	34899	120064	5	0	0	0	154968
Best-4	Combined	0	26646	89782	0	0	0	0	116428
Best-4	Combined	0	26050	93424	0	0	0	0	119474
Best-4	Combined	0	43243	145139	4	0	0	0	188386
Best-4	Control	0	32020	100084	0	0	0	0	132104
Best-4	Control	0	12514	47516	0	0	0	0	60030
Best-4	Heat	0	12307	45944	0	0	0	0	58251
Best-4	Heat	0	32978	118383	0	0	0	0	151361
Best-4	pCO2	4	56456	197253	4	0	0	0	253717
Best-4	pCO2	0	4187	16924	0	0	0	0	21111
Best-4	pCO2	0	29912	103754	0	0	0	0	133666
Best-12	Bacteria	0	24600	49909	0	0	0	0	74509
Best-12	Bacteria	61	21134	59840	9	0	0	0	81044
Best-12	Bacteria	0	32946	90797	24	0	0	0	123767
Best-12	Combined	0	35232	101174	3	0	0	0	136409
Best-12	Combined	0	29550	52070	15	0	0	0	81635
Best-12	Combined	0	12929	30497	205	0	0	0	43631
Best-12	Control	0	30272	96306	3	0	0	0	126581
Best-12	Control	0	8636	28395	0	0	0	0	37031
Best-12	Control	0	30935	91195	0	0	0	0	122130
Best-12	Heat	0	48392	55019	3	0	0	0	103414
Best-12	Heat	0	11722	41153	4	0	0	0	52879
Best-12	pCO2	0	13016	45300	0	0	0	0	58316
Best-12	pCO2	0	30083	53967	33	0	0	0	84083
Best-12	pCO2	0	23353	49727	0	0	0	0	73080
Best-20	Bacteria	0	17513	47127	5	0	0	0	64645
Best-20	Bacteria	0	19466	51650	0	0	0	0	71116
Best-20	Bacteria	0	24272	64220	0	8	0	0	88500
Best-20	Combined	0	17245	41776	8	0	0	0	59029
Best-20	Combined	0	44873	110703	16	0	0	0	155592
Best-20	Combined	0	29057	80554	0	0	0	0	109611
Best-20	Control	0	28159	75729	7	0	0	0	103895
Best-20	Control	0	18014	48449	0	0	0	0	66463
Best-20	Control	0	66996	170366	0	0	0	0	237362
Best-20	Heat	0	93301	239224	0	0	0	0	332525
Best-20	Heat	0	14961	39371	4	0	0	0	54336
Best-20	Heat	0	157116	432814	14	0	0	0	589944
Best-20	pCO2	0	24700	62318	0	0	0	0	87018
Best-20	pCO2	0	29565	74836	0	0	3	0	104404
Best-20	pCO2	0	47386	121881	0	0	0	0	169267
Best-38	Bacteria	0	28583	74335	7	0	0	0	102925
Best-38	Bacteria	0	15997	41152	3	0	0	0	57152
Best-38	Combined	0	34301	89014	21	0	0	0	123336
Best-38	Combined	0	106846	271194	109	0	0	0	378149
Best-38	Combined	0	20862	55115	0	0	0	0	75977
Best-38	Control	0	44987	117680	95	0	0	0	162762
Best-38	Control	0	15558	38371	9	0	0	0	53938
Best-38	Control	0	31338	76865	0	0	0	0	108203
Best-38	Heat	0	25297	62616	7	0	0	0	87920
Best-38	Heat	0	32433	83226	7	0	0	0	115666
Best-38	pCO2	0	21880	58005	3	0	0	0	79888
Best-38	pCO2	0	15912	39176	0	0	0	5	55093
Best-38	pCO2	0	30913	76350	5	0	0	0	107268
Worst-2	Bacteria	0	35523	77168	0	0	0	0	112691
Worst-2	Bacteria	0	3591	7298	15	0	0	0	10904
Worst-2	Control	0	18004	38387	0	0	0	0	56391
Worst-2	Control	0	63744	141534	0	0	0	0	205278
Worst-2	Control	0	32129	68176	0	0	0	0	100305
Worst-2	pCO2	0	48695	105284	0	0	0	0	153979
Worst-27	Bacteria	0	31347	0	7632	1552	0	0	40531
Worst-27	Bacteria	0	38914	0	5977	1343	0	0	46234
Worst-27	Bacteria	0	102524	0	44356	8531	0	0	155411
Worst-27	Combined	0	32466	0	71423	12930	0	0	116819
Worst-27	Combined	0	23333	0	9952	2036	0	0	35321
Worst-27	Control	0	23273	0	18000	3340	0	0	44613
Worst-27	Control	0	61677	0	43838	8064	0	0	113579
Worst-27	Control	0	11342	761	19378	3678	0	0	35159
Worst-27	Heat	0	32332	0	14877	3022	0	0	50231
Worst-27	pCO2	0	32015	0	3330	736	0	0	36081
Worst-31	Bacteria	0	57524	0	0	0	0	0	57524
Worst-31	Bacteria	0	37605	0	0	11	0	0	37616
Worst-31	Combined	0	61985	0	11	0	0	0	61996
Worst-31	Combined	0	22510	0	0	0	0	0	22510
Worst-31	Control	2	88562	5959	579	121	0	122	95345
Worst-31	Control	0	75261	2	52	0	0	0	75315
Worst-31	Control	0	49474	17796	0	0	0	0	67270
Worst-31	Heat	0	42994	0	0	0	0	0	42994
Worst-31	Heat	0	84987	0	383	0	96	0	85466
Worst-31	pCO2	0	126487	0	79	0	0	3543	130109
Worst-31	pCO2	0	28944	0	5	0	0	37	28986
Worst-31	pCO2	0	61002	0	60	0	0	0	61062
Worst-34	Bacteria	0	287555	0	8	0	0	0	287563
Worst-34	Combined	0	65887	0	12	0	0	0	65899
Worst-34	Combined	0	74378	0	9	0	0	0	74387
Worst-34	Control	0	87650	0	181	0	0	0	87831
Worst-34	Control	0	95319	0	0	0	0	0	95319
Worst-34	Control	0	102043	0	0	0	0	0	102043
Worst-34	Heat	0	77976	0	5	0	0	0	77981
Worst-34	Heat	0	42163	0	0	0	0	0	42163
Worst-34	Heat	4	54592	1056	47	0	0	0	55699
Worst-34	pCO2	0	369058	12076	11	0	0	0	381145
Worst-34	pCO2	0	47769	0	12	0	0	0	47781
