## Supplemental Table 4 for "Symbiont community diversity is more constrained in holobionts that tolerate diverse stressors"

### Sheet: All samples
Sample Information			Proportion of Total Reads from each Symbiodiniaceae Species
Genet designation	Treatment	Breviolum minutum	Cladocopium 1232	Cladocopium 3k	Durusdinium glynnii	Durusdinium trenchii	Durusdinium 2	Gerakladium 3.1	# of Unique Symbiodiniaceae Species
Best-4	Bacteria	0	0.216414	0.783586	0	0	0	0	2
Best-4	Bacteria	0	0.217129	0.782816	0	5.51531e-05	0	0	3
Best-4	Bacteria	0	0.225201	0.774766	3.22647e-05	0	0	0	3
Best-4	Combined	0	0.228862	0.771138	0	0	0	0	2
Best-4	Combined	0	0.218039	0.781961	0	0	0	0	2
Best-4	Combined	0	0.229545	0.770434	2.1233e-05	0	0	0	3
Best-4	Control	0	0.242385	0.757615	0	0	0	0	2
Best-4	Control	0	0	1	0	0	0	0	1
Best-4	Control	0	0.208462	0.791538	0	0	0	0	2
Best-4	Heat	0	0.267127	0.732873	0	0	0	0	2
Best-4	Heat	0	0.211275	0.788725	0	0	0	0	2
Best-4	Heat	0	0.217876	0.782124	0	0	0	0	2
Best-4	pCO2	1.57656e-05	0.222516	0.777453	1.57656e-05	0	0	0	4
Best-4	pCO2	0	0.198333	0.801667	0	0	0	0	2
Best-4	pCO2	0	0.223782	0.776218	0	0	0	0	2
Best-12	Bacteria	0	0.330161	0.669839	0	0	0	0	2
Best-12	Bacteria	0.000752678	0.260772	0.738364	0.000111051	0	0	0	4
Best-12	Bacteria	0	0.266194	0.733612	0.000193913	0	0	0	3
Best-12	Combined	0	0.258282	0.741696	2.19927e-05	0	0	0	3
Best-12	Combined	0	0.361977	0.637839	0.000183745	0	0	0	3
Best-12	Combined	0	0.296326	0.698975	0.00469849	0	0	0	3
Best-12	Control	0	0.239151	0.760825	2.37002e-05	0	0	0	3
Best-12	Control	0	0.23321	0.76679	0	0	0	0	2
Best-12	Control	0	0.253296	0.746704	0	0	0	0	2
Best-12	Heat	0	0.467944	0.532027	2.90096e-05	0	0	0	3
Best-12	Heat	0	0.221676	0.778248	7.56444e-05	0	0	0	3
Best-12	pCO2	0	0.223198	0.776802	0	0	0	0	2
Best-12	pCO2	0	0.357777	0.64183	0.000392469	0	0	0	3
Best-12	pCO2	0	0.319554	0.680446	0	0	0	0	2
Best-20	Bacteria	0	0.27091	0.729012	7.73455e-05	0	0	0	3
Best-20	Bacteria	0	0.273722	0.726278	0	0	0	0	2
Best-20	Bacteria	0	0.27426	0.72565	0	9.03955e-05	0	0	3
Best-20	Combined	0	0.292145	0.70772	0.000135527	0	0	0	3
Best-20	Combined	0	0.288402	0.711495	0.000102833	0	0	0	3
Best-20	Combined	0	0.265092	0.734908	0	0	0	0	2
Best-20	Control	0	0.271033	0.728899	6.73757e-05	0	0	0	3
Best-20	Control	0	0.271038	0.728962	0	0	0	0	2
Best-20	Control	0	0.282252	0.717748	0	0	0	0	2
Best-20	Heat	0	0.280583	0.719417	0	0	0	0	2
Best-20	Heat	0	0.275342	0.724584	7.3616e-05	0	0	0	3
Best-20	Heat	0	0.266324	0.733653	2.37311e-05	0	0	0	3
Best-20	pCO2	0	0.283849	0.716151	0	0	0	0	2
Best-20	pCO2	0	0.283179	0.716792	0	0	2.87345e-05	0	3
Best-20	pCO2	0	0.279948	0.720052	0	0	0	0	2
Best-38	Bacteria	0	0.277707	0.722225	6.80107e-05	0	0	0	3
Best-38	Bacteria	0	0.279903	0.720045	5.24916e-05	0	0	0	3
Best-38	Combined	0	0.27811	0.72172	0.000170267	0	0	0	3
Best-38	Combined	0	0.28255	0.717162	0.000288246	0	0	0	3
Best-38	Combined	0	0.274583	0.725417	0	0	0	0	2
Best-38	Control	0	0.276397	0.723019	0.000583674	0	0	0	3
Best-38	Control	0	0.288442	0.711391	0.000166858	0	0	0	3
Best-38	Control	0	0.289622	0.710378	0	0	0	0	2
Best-38	Heat	0	0.287727	0.712193	7.96178e-05	0	0	0	3
Best-38	Heat	0	0.280402	0.719537	6.05191e-05	0	0	0	3
Best-38	pCO2	0	0.273883	0.726079	3.75526e-05	0	0	0	3
Best-38	pCO2	0	0.288821	0.711089	0	0	0	9.07556e-05	3
Best-38	pCO2	0	0.288185	0.711769	4.66122e-05	0	0	0	3
Worst-2	Bacteria	0	0.315225	0.684775	0	0	0	0	2
Worst-2	Bacteria	0	0.329329	0.669296	0.00137564	0	0	0	3
Worst-2	Control	0	0.319271	0.680729	0	0	0	0	2
Worst-2	Control	0	0.310525	0.689475	0	0	0	0	2
Worst-2	Control	0	0.320313	0.679687	0	0	0	0	2
Worst-2	pCO2	0	0.316244	0.683756	0	0	0	0	2
Worst-27	Bacteria	0	0.773408	0	0.1883	0.0382917	0	0	3
Worst-27	Bacteria	0	0.841675	0	0.129277	0.0290479	0	0	3
Worst-27	Bacteria	0	0.659696	0	0.285411	0.0548932	0	0	3
Worst-27	Combined	0	0.277917	0	0.611399	0.110684	0	0	3
Worst-27	Combined	0	0.660599	0	0.281759	0.0576428	0	0	3
Worst-27	Control	0	0.521664	0	0.40347	0.0748661	0	0	3
Worst-27	Control	0	0.543032	0	0.385969	0.070999	0	0	3
Worst-27	Control	0	0.322592	0.0216445	0.551153	0.10461	0	0	4
Worst-27	Heat	0	0.643666	0	0.296172	0.0601621	0	0	3
Worst-27	pCO2	0	0.887309	0	0.0922923	0.0203985	0	0	3
Worst-31	Bacteria	0	1	0	0	0	0	0	1
Worst-31	Bacteria	0	0.999708	0	0	0.000292429	0	0	2
Worst-31	Combined	0	0.999823	0	0.000177431	0	0	0	2
Worst-31	Combined	0	1	0	0	0	0	0	1
Worst-31	Control	2.09765e-05	0.928858	0.0624993	0.00607268	0.00126908	0	0.00127956	6
Worst-31	Control	0	0.999283	2.65551e-05	0.000690434	0	0	0	3
Worst-31	Control	0	0.735454	0.264546	0	0	0	0	2
Worst-31	Heat	0	1	0	0	0	0	0	1
Worst-31	Heat	0	0.994395	0	0.00448131	0	0.00112325	0	3
Worst-31	pCO2	0	0.972162	0	0.000607183	0	0	0.027231	3
Worst-31	pCO2	0	0.998551	0	0.000172497	0	0	0.00127648	3
Worst-31	pCO2	0	0.999017	0	0.000982608	0	0	0	2
Worst-34	Bacteria	0	0.999972	0	2.782e-05	0	0	0	2
Worst-34	Combined	0	0.999818	0	0.000182097	0	0	0	2
Worst-34	Combined	0	0.999879	0	0.000120989	0	0	0	2
Worst-34	Control	0	0.997939	0	0.00206078	0	0	0	2
Worst-34	Control	0	1	0	0	0	0	0	1
Worst-34	Control	0	1	0	0	0	0	0	1
Worst-34	Heat	0	0.999936	0	6.41182e-05	0	0	0	2
Worst-34	Heat	0	1	0	0	0	0	0	1
Worst-34	Heat	7.18146e-05	0.980125	0.018959	0.000843821	0	0	0	4
Worst-34	pCO2	0	0.968288	0.0316835	2.88604e-05	0	0	0	3
Worst-34	pCO2	0	0.999749	0	0.000251146	0	0	0	2

### Sheet: All samples > 10,000 reads geno
Sample Information		Proportion of Total Reads from each Symbiodiniacea Type
Genet designation	Treatment	Breviolum minutum	Cladocopium 1232	Cladocopium 3k	Durusdinium glynnii	Durusdinium trenchii	Durusdinium 2	Gerakladium 3.1	# of Unique Symbiodiniaceae Species	Average # Symbiodiniaceae Species per Host Genet
Best-4	Bacteria	0	0.216414	0.783586	0	0	0	0	2
Best-4	Bacteria	0	0.217129	0.782816	0	5.51531e-05	0	0	3
Best-4	Bacteria	0	0.225201	0.774766	3.22647e-05	0	0	0	3
Best-4	Combined	0	0.228862	0.771138	0	0	0	0	2
Best-4	Combined	0	0.218039	0.781961	0	0	0	0	2
Best-4	Combined	0	0.229545	0.770434	2.1233e-05	0	0	0	3
Best-4	Control	0	0.242385	0.757615	0	0	0	0	2
Best-4	Control	0	0.208462	0.791538	0	0	0	0	2
Best-4	Heat	0	0.211275	0.788725	0	0	0	0	2
Best-4	Heat	0	0.217876	0.782124	0	0	0	0	2
Best-4	pCO2	1.57656e-05	0.222516	0.777453	1.57656e-05	0	0	0	4
Best-4	pCO2	0	0.198333	0.801667	0	0	0	0	2
Best-4	pCO2	0	0.223782	0.776218	0	0	0	0	2	2.38462
Best-12	Bacteria	0	0.330161	0.669839	0	0	0	0	2
Best-12	Bacteria	0.000752678	0.260772	0.738364	0.000111051	0	0	0	4
Best-12	Bacteria	0	0.266194	0.733612	0.000193913	0	0	0	3
Best-12	Combined	0	0.258282	0.741696	2.19927e-05	0	0	0	3
Best-12	Combined	0	0.361977	0.637839	0.000183745	0	0	0	3
Best-12	Combined	0	0.296326	0.698975	0.00469849	0	0	0	3
Best-12	Control	0	0.239151	0.760825	2.37002e-05	0	0	0	3
Best-12	Control	0	0.23321	0.76679	0	0	0	0	2
Best-12	Control	0	0.253296	0.746704	0	0	0	0	2
Best-12	Heat	0	0.467944	0.532027	2.90096e-05	0	0	0	3
Best-12	Heat	0	0.221676	0.778248	7.56444e-05	0	0	0	3
Best-12	pCO2	0	0.223198	0.776802	0	0	0	0	2
Best-12	pCO2	0	0.357777	0.64183	0.000392469	0	0	0	3
Best-12	pCO2	0	0.319554	0.680446	0	0	0	0	2	2.71429
Best-20	Bacteria	0	0.27091	0.729012	7.73455e-05	0	0	0	3
Best-20	Bacteria	0	0.273722	0.726278	0	0	0	0	2
Best-20	Bacteria	0	0.27426	0.72565	0	9.03955e-05	0	0	3
Best-20	Combined	0	0.292145	0.70772	0.000135527	0	0	0	3
Best-20	Combined	0	0.288402	0.711495	0.000102833	0	0	0	3
Best-20	Combined	0	0.265092	0.734908	0	0	0	0	2
Best-20	Control	0	0.271033	0.728899	6.73757e-05	0	0	0	3
Best-20	Control	0	0.271038	0.728962	0	0	0	0	2
Best-20	Control	0	0.282252	0.717748	0	0	0	0	2
Best-20	Heat	0	0.280583	0.719417	0	0	0	0	2
Best-20	Heat	0	0.275342	0.724584	7.3616e-05	0	0	0	3
Best-20	Heat	0	0.266324	0.733653	2.37311e-05	0	0	0	3
Best-20	pCO2	0	0.283849	0.716151	0	0	0	0	2
Best-20	pCO2	0	0.283179	0.716792	0	0	2.87345e-05	0	3
Best-20	pCO2	0	0.279948	0.720052	0	0	0	0	2	2.53333
Best-38	Bacteria	0	0.277707	0.722225	6.80107e-05	0	0	0	3
Best-38	Bacteria	0	0.279903	0.720045	5.24916e-05	0	0	0	3
Best-38	Combined	0	0.27811	0.72172	0.000170267	0	0	0	3
Best-38	Combined	0	0.28255	0.717162	0.000288246	0	0	0	3
Best-38	Combined	0	0.274583	0.725417	0	0	0	0	2
Best-38	Control	0	0.276397	0.723019	0.000583674	0	0	0	3
Best-38	Control	0	0.288442	0.711391	0.000166858	0	0	0	3
Best-38	Control	0	0.289622	0.710378	0	0	0	0	2
Best-38	Heat	0	0.287727	0.712193	7.96178e-05	0	0	0	3
Best-38	Heat	0	0.280402	0.719537	6.05191e-05	0	0	0	3
Best-38	pCO2	0	0.273883	0.726079	3.75526e-05	0	0	0	3
Best-38	pCO2	0	0.288821	0.711089	0	0	0	9.07556e-05	3
Best-38	pCO2	0	0.288185	0.711769	4.66122e-05	0	0	0	3	2.84615
Worst-2	Bacteria	0	0.315225	0.684775	0	0	0	0	2
Worst-2	Bacteria	0	0.329329	0.669296	0.00137564	0	0	0	3
Worst-2	Control	0	0.319271	0.680729	0	0	0	0	2
Worst-2	Control	0	0.310525	0.689475	0	0	0	0	2
Worst-2	Control	0	0.320313	0.679687	0	0	0	0	2
Worst-2	pCO2	0	0.316244	0.683756	0	0	0	0	2	2.16667
Worst-27	Bacteria	0	0.773408	0	0.1883	0.0382917	0	0	3
Worst-27	Bacteria	0	0.841675	0	0.129277	0.0290479	0	0	3
Worst-27	Bacteria	0	0.659696	0	0.285411	0.0548932	0	0	3
Worst-27	Combined	0	0.277917	0	0.611399	0.110684	0	0	3
Worst-27	Combined	0	0.660599	0	0.281759	0.0576428	0	0	3
Worst-27	Control	0	0.521664	0	0.40347	0.0748661	0	0	3
Worst-27	Control	0	0.543032	0	0.385969	0.070999	0	0	3
Worst-27	Control	0	0.322592	0.0216445	0.551153	0.10461	0	0	4
Worst-27	Heat	0	0.643666	0	0.296172	0.0601621	0	0	3
Worst-27	pCO2	0	0.887309	0	0.0922923	0.0203985	0	0	3	3.1
Worst-31	Bacteria	0	1	0	0	0	0	0	1
Worst-31	Bacteria	0	0.999708	0	0	0.000292429	0	0	2
Worst-31	Combined	0	0.999823	0	0.000177431	0	0	0	2
Worst-31	Combined	0	1	0	0	0	0	0	1
Worst-31	Control	2.09765e-05	0.928858	0.0624993	0.00607268	0.00126908	0	0.00127956	6
Worst-31	Control	0	0.999283	2.65551e-05	0.000690434	0	0	0	3
Worst-31	Control	0	0.735454	0.264546	0	0	0	0	2
Worst-31	Heat	0	1	0	0	0	0	0	1
Worst-31	Heat	0	0.994395	0	0.00448131	0	0.00112325	0	3
Worst-31	pCO2	0	0.972162	0	0.000607183	0	0	0.027231	3
Worst-31	pCO2	0	0.998551	0	0.000172497	0	0	0.00127648	3
Worst-31	pCO2	0	0.999017	0	0.000982608	0	0	0	2	2.41667
Worst-34	Bacteria	0	0.999972	0	2.782e-05	0	0	0	2
Worst-34	Combined	0	0.999818	0	0.000182097	0	0	0	2
Worst-34	Combined	0	0.999879	0	0.000120989	0	0	0	2
Worst-34	Control	0	0.997939	0	0.00206078	0	0	0	2
Worst-34	Control	0	1	0	0	0	0	0	1
Worst-34	Control	0	1	0	0	0	0	0	1
Worst-34	Heat	0	0.999936	0	6.41182e-05	0	0	0	2
Worst-34	Heat	0	1	0	0	0	0	0	1
Worst-34	Heat	7.18146e-05	0.980125	0.018959	0.000843821	0	0	0	4
Worst-34	pCO2	0	0.968288	0.0316835	2.88604e-05	0	0	0	3
Worst-34	pCO2	0	0.999749	0	0.000251146	0	0	0	2	2

### Sheet: All samples > 10,000 reads trmt
Sample Information		Proportion of Total Reads from each Symbiodiniacea Type
Genet designation	Treatment	Breviolum minutum	Cladocopium 1232	Cladocopium 3k	Durusdinium glynnii	Durusdinium trenchii	Durusdinium 2	Gerakladium 3.1	# of Unique Symbiodiniaceae Species	Average # Symbiodiniaceae Species per Treatment
Best-4	Bacteria	0	0.216414	0.783586	0	0	0	0	2
Best-4	Bacteria	0	0.217129	0.782816	0	5.51531e-05	0	0	3
Best-4	Bacteria	0	0.225201	0.774766	3.22647e-05	0	0	0	3
Best-12	Bacteria	0	0.330161	0.669839	0	0	0	0	2
Best-12	Bacteria	0.000752678	0.260772	0.738364	0.000111051	0	0	0	4
Best-12	Bacteria	0	0.266194	0.733612	0.000193913	0	0	0	3
Best-20	Bacteria	0	0.27091	0.729012	7.73455e-05	0	0	0	3
Best-20	Bacteria	0	0.273722	0.726278	0	0	0	0	2
Best-20	Bacteria	0	0.27426	0.72565	0	9.03955e-05	0	0	3
Best-38	Bacteria	0	0.277707	0.722225	6.80107e-05	0	0	0	3
Best-38	Bacteria	0	0.279903	0.720045	5.24916e-05	0	0	0	3
Worst-2	Bacteria	0	0.315225	0.684775	0	0	0	0	2
Worst-2	Bacteria	0	0.329329	0.669296	0.00137564	0	0	0	3
Worst-27	Bacteria	0	0.773408	0	0.1883	0.0382917	0	0	3
Worst-27	Bacteria	0	0.841675	0	0.129277	0.0290479	0	0	3
Worst-27	Bacteria	0	0.659696	0	0.285411	0.0548932	0	0	3
Worst-31	Bacteria	0	1	0	0	0	0	0	1
Worst-31	Bacteria	0	0.999708	0	0	0.000292429	0	0	2
Worst-34	Bacteria	0	0.999972	0	2.782e-05	0	0	0	2	2.63158
Best-4	Combined	0	0.228862	0.771138	0	0	0	0	2
Best-4	Combined	0	0.218039	0.781961	0	0	0	0	2
Best-4	Combined	0	0.229545	0.770434	2.1233e-05	0	0	0	3
Best-12	Combined	0	0.258282	0.741696	2.19927e-05	0	0	0	3
Best-12	Combined	0	0.361977	0.637839	0.000183745	0	0	0	3
Best-12	Combined	0	0.296326	0.698975	0.00469849	0	0	0	3
Best-20	Combined	0	0.292145	0.70772	0.000135527	0	0	0	3
Best-20	Combined	0	0.288402	0.711495	0.000102833	0	0	0	3
Best-20	Combined	0	0.265092	0.734908	0	0	0	0	2
Best-38	Combined	0	0.27811	0.72172	0.000170267	0	0	0	3
Best-38	Combined	0	0.28255	0.717162	0.000288246	0	0	0	3
Best-38	Combined	0	0.274583	0.725417	0	0	0	0	2
Worst-27	Combined	0	0.277917	0	0.611399	0.110684	0	0	3
Worst-27	Combined	0	0.660599	0	0.281759	0.0576428	0	0	3
Worst-31	Combined	0	0.999823	0	0.000177431	0	0	0	2
Worst-31	Combined	0	1	0	0	0	0	0	1
Worst-34	Combined	0	0.999818	0	0.000182097	0	0	0	2
Worst-34	Combined	0	0.999879	0	0.000120989	0	0	0	2	2.5
Best-4	Control	0	0.242385	0.757615	0	0	0	0	2
Best-4	Control	0	0.208462	0.791538	0	0	0	0	2
Best-12	Control	0	0.239151	0.760825	2.37002e-05	0	0	0	3
Best-12	Control	0	0.23321	0.76679	0	0	0	0	2
Best-12	Control	0	0.253296	0.746704	0	0	0	0	2
Best-20	Control	0	0.271033	0.728899	6.73757e-05	0	0	0	3
Best-20	Control	0	0.271038	0.728962	0	0	0	0	2
Best-20	Control	0	0.282252	0.717748	0	0	0	0	2
Best-38	Control	0	0.276397	0.723019	0.000583674	0	0	0	3
Best-38	Control	0	0.288442	0.711391	0.000166858	0	0	0	3
Best-38	Control	0	0.289622	0.710378	0	0	0	0	2
Worst-2	Control	0	0.319271	0.680729	0	0	0	0	2
Worst-2	Control	0	0.310525	0.689475	0	0	0	0	2
Worst-2	Control	0	0.320313	0.679687	0	0	0	0	2
Worst-27	Control	0	0.521664	0	0.40347	0.0748661	0	0	3
Worst-27	Control	0	0.543032	0	0.385969	0.070999	0	0	3
Worst-27	Control	0	0.322592	0.0216445	0.551153	0.10461	0	0	4
Worst-31	Control	2.09765e-05	0.928858	0.0624993	0.00607268	0.00126908	0	0.00127956	6
Worst-31	Control	0	0.999283	2.65551e-05	0.000690434	0	0	0	3
Worst-31	Control	0	0.735454	0.264546	0	0	0	0	2
Worst-34	Control	0	0.997939	0	0.00206078	0	0	0	2
Worst-34	Control	0	1	0	0	0	0	0	1
Worst-34	Control	0	1	0	0	0	0	0	1	2.47826
Best-4	Heat	0	0.211275	0.788725	0	0	0	0	2
Best-4	Heat	0	0.217876	0.782124	0	0	0	0	2
Best-12	Heat	0	0.467944	0.532027	2.90096e-05	0	0	0	3
Best-12	Heat	0	0.221676	0.778248	7.56444e-05	0	0	0	3
Best-20	Heat	0	0.280583	0.719417	0	0	0	0	2
Best-20	Heat	0	0.275342	0.724584	7.3616e-05	0	0	0	3
Best-20	Heat	0	0.266324	0.733653	2.37311e-05	0	0	0	3
Best-38	Heat	0	0.287727	0.712193	7.96178e-05	0	0	0	3
Best-38	Heat	0	0.280402	0.719537	6.05191e-05	0	0	0	3
Worst-27	Heat	0	0.643666	0	0.296172	0.0601621	0	0	3
Worst-31	Heat	0	1	0	0	0	0	0	1
Worst-31	Heat	0	0.994395	0	0.00448131	0	0.00112325	0	3
Worst-34	Heat	0	0.999936	0	6.41182e-05	0	0	0	2
Worst-34	Heat	0	1	0	0	0	0	0	1
Worst-34	Heat	7.18146e-05	0.980125	0.018959	0.000843821	0	0	0	4	2.53333
Best-4	pCO2	1.57656e-05	0.222516	0.777453	1.57656e-05	0	0	0	4
Best-4	pCO2	0	0.198333	0.801667	0	0	0	0	2
Best-4	pCO2	0	0.223782	0.776218	0	0	0	0	2
Best-12	pCO2	0	0.223198	0.776802	0	0	0	0	2
Best-12	pCO2	0	0.357777	0.64183	0.000392469	0	0	0	3
Best-12	pCO2	0	0.319554	0.680446	0	0	0	0	2
Best-20	pCO2	0	0.283849	0.716151	0	0	0	0	2
Best-20	pCO2	0	0.283179	0.716792	0	0	2.87345e-05	0	3
Best-20	pCO2	0	0.279948	0.720052	0	0	0	0	2
Best-38	pCO2	0	0.273883	0.726079	3.75526e-05	0	0	0	3
Best-38	pCO2	0	0.288821	0.711089	0	0	0	9.07556e-05	3
Best-38	pCO2	0	0.288185	0.711769	4.66122e-05	0	0	0	3
Worst-2	pCO2	0	0.316244	0.683756	0	0	0	0	2
Worst-27	pCO2	0	0.887309	0	0.0922923	0.0203985	0	0	3
Worst-31	pCO2	0	0.972162	0	0.000607183	0	0	0.027231	3
Worst-31	pCO2	0	0.998551	0	0.000172497	0	0	0.00127648	3
Worst-31	pCO2	0	0.999017	0	0.000982608	0	0	0	2
Worst-34	pCO2	0	0.968288	0.0316835	2.88604e-05	0	0	0	3
Worst-34	pCO2	0	0.999749	0	0.000251146	0	0	0	2	2.57895
